# The megakaryocytic transcription factor ARID3A suppresses leukemia pathogenesis

**DOI:** 10.1101/2021.04.26.440795

**Authors:** Oriol Alejo-Valle, Karoline Weigert, Raj Bhayadia, Michelle Ng, Stephan Emmrich, Christoph Beyer, Konstantin Schuschel, Christian Ihling, Andrea Sinz, Marius Flasinski, Hasan Issa, Eniko Regenyi, Maurice Labuhn, Dirk Reinhardt, Marie-Laure Yaspo, Dirk Heckl, Jan-Henning Klusmann

**Author notes:** **Corresponding authors**: Jan-Henning Klusmann; Dirk Heckl. Joint last authors (Dirk Heckl, Jan-Henning Klusmann). **Lead contact author**: Jan-Henning Klusmann. **Scientific category:** Hematopoiesis and stem cells.

## Abstract

Given the plasticity of hematopoietic stem/progenitor cells, multiple routes of differentiation must be blocked during acute myeloid leukemia pathogenesis – the molecular basis of which is incompletely understood. Here we report that post-transcriptional repression of transcription factor ARID3A by miR-125b is a key event in megakaryoblastic leukemia (AMKL) pathogenesis. AMKL is frequently associated with trisomy 21 and *GATA1* mutations (GATA1s), and children with Down syndrome are at a high risk of developing this disease. We show that chromosome 21-encoded miR-125b synergizes with *Gata1s* to drive leukemogenesis in this context. Leveraging forward and reverse genetics, we uncover *Arid3a* as the main miR-125b target underlying this synergy. We demonstrate that during normal hematopoiesis this transcription factor promotes megakaryocytic differentiation in concert with GATA1 and mediates TGFβ-induced apoptosis and cell cycle arrest in complex with SMAD2/3. While *Gata1s* mutations perturb erythroid differentiation and induce hyperproliferation of megakaryocytic progenitors, intact ARID3A expression assures their megakaryocytic differentiation and growth restriction. Upon knockdown, these tumor suppressive functions are revoked, causing a dual megakaryocytic/erythroid differentiation blockade and subsequently AMKL. Inversely, restoring *ARID3A* expression relieves the megakaryocytic differentiation arrest in AMKL patient-derived xenografts. This work illustrates how mutations in lineage-determining transcription factors and perturbation of post-transcriptional gene regulation interplay to block multiple routes of hematopoietic differentiation and cause leukemia. Surmounting this differentiation blockade in megakaryoblastic leukemia by restoring the tumor suppressor ARID3A represents a promising strategy for treating this lethal pediatric disease.

**Key points:**

- Repression of megakaryocytic transcription factor *ARID3A* by miR-125b synergizes with *GATA1s* to induce leukemia
- Restoring ARID3A expression relieves megakaryocytic differentiation arrest in megakaryoblastic leukemia

**Graphical abstract:** 
