## Supplemental Table 1 for "The megakaryocytic transcription factor ARID3A suppresses leukemia pathogenesis"

### Sheet: Sheet1
	Supplementary Table S9. List of reagents and resources
	Reagents	Company or source	Identifier
	Antibodies
	Anti-human CD117-PE	Beckman Coulter	Cat# IM2732; RRID: AB_131069
	Anti-human CD41-PE	Beckman Coulter	Cat# A07781
	Anti-human CD235a-PeCy7	Beckman Coulter	Cat# A71564; RRID: AB_2800449
	Anti-human CD41-PeCy7	Beckman Coulter	Cat# 6607115; RRID: AB_2800448
	Anti-human CD61-PeCy7	Beckman Coulter	Cat# IM3716; RRID: AB_2888674
	Anti-human CD71-APC-A750	Beckman Coulter	Cat# A89313; RRID: AB_2800452
	Anti-human CD117-PC5.5	Biolegend	Cat#313214; RRID:AB_2131443
	Anti-human CD42b-APC	BD Biosciences	Cat# 551061, RRID:AB_398486
	Anti-mouse CD71-FITC	Biolegend	Cat# 113806, RRID:AB_313567
	Anti-mouse CD117-PerCP/Cyanine5.5	Biolegend	Cat# 105824, RRID:AB_2131597
	Anti-mouse CD41-PeCy7	Biolegend	Cat# 133916, RRID:AB_11124102
	Anti-mouse CD11b-PeCy7	Biolegend	Cat# 101216, RRID:AB_312799
	Anti-mouse CD42d-APC	Biolegend	Cat# 148506, RRID:AB_2564602
	Anti-mouse Ly-6G/Ly-6C-APC	Biolegend	Cat# 108412, RRID:AB_313377
	Anti-mouse CD117-APC-Cy7	Biolegend	Cat# 135136, RRID:AB_2632809
	Anti-mouse CD41-APC-Cy7	Biolegend	Cat# 133928, RRID:AB_2572132
	Anti-mouse CD42d-PC5.5	BD Biosciences	Cat# 550994, RRID:AB_394003
	Anti-mouse Ly-6G/Ly-6C-PC5.5	BD Biosciences	Cat# 552093, RRID:AB_394334
	Anti-mouse CD71-PC5.5	BD Biosciences	Cat# 562858, RRID:AB_2737844
	Anti-mouse Ter119-PeCy7	BD Biosciences	Cat# 557853, RRID:AB_396898
	Anti-mouse CD117-APC	BD Biosciences	Cat# 553356, RRID:AB_398536
	Anti-mouse Ter-119-V450	BD Biosciences	Cat# 560504, RRID:AB_10563222
	Anti-mouse CD3e-APC	BD Biosciences	Cat# 553066, RRID:AB_398529
	Anti-mouse CD4-APC-Cy7	BD Biosciences	Cat# 561830, RRID:AB_10897172
	Anti-mouse CD8-APC-Cy7	BD Biosciences	Cat# 561967, RRID:AB_10893346
	Anti-mouse B220-APC-Cy7	BD Biosciences	Cat# 552094, RRID:AB_394335
	Anti-mouse TER-119-Biotin, clone TER-119	BD Biosciences	Cat#553672; RRID:AB_394985
	Recombinant Anti-ARID3A antibody [EPR11288], rabbit monoclonal IgG	Abcam	Cat# ab169787
	ARID3A Antibody (A-4), mouse monoclonal IgG	Santa Cruz Biotechnology	Cat# sc398367
	Smad2 (D43B4) XP® Rabbit mAb	Cell Signalling Technology	Cat# 5339, RRID:AB_10626777
	Smad3 (C67H9) Rabbit mAb	Cell Signalling Technology	Cat# 9523, RRID:AB_2193182
	Anti-beta-Actin, clone C4, mouse monoclonal IgG	Santa Cruz Biotechnology	Cat# sc47778; RRID:AB_2714189
	Anti-GAPDH Antibody (0411), mouse monoclonal IgG	Santa Cruz Biotechnology	Cat# sc-47724, RRID:AB_627678
	Bovine anti-mouse IgG-HRP	Santa Cruz Biotechnology	Cat# sc2371; RRID:AB_634824
	Anti-rabbit IgG, HRP-linked Antibody	Cell Signaling Technology	Cat# 7074, RRID:AB_2099233
	APC-Annexin V	BD Biosciences	Cat# 550475, RRID:AB_2868885
	PE/Cyanine7 anti-BrdU Antibody Clone 3D4	Biolegend	Cat# 364118, RRID:AB_2814319
	Alexa Fluor® 647 Mouse anti-BrdU Clone 3D4	BD Biosciences	Cat# 560209, RRID:AB_1645615
	Annexin V Apoptosis Detection Set PE-Cyanine7	Thermo Fisher Scientific	Cat# 88-8103-72, RRID:AB_2575185
	Cytokines, peptides and chemicals
	Lipofectamine 2000 Transfection Reagent	Thermo Fisher Scientific	Cat# 11668027
	Recombinant Human TPO	Peprotech	Cat# 300-18
	Recombinant Human SCF	Peprotech	Cat# 300-07
	Recombinant Human IL-3	Peprotech	Cat# 200-03
	Recombinant Human Flt3-Ligand	Peprotech	Cat# 300-19
	Recombinant Human IL-6	Peprotech	Cat# 200-06
	Recombinant Murine TPO	Peprotech	Cat# 315-14
	Recombinant Murine SCF	Peprotech	Cat# 250-03
	EPO-α, Human	Zellbio GmbH	Cat# 1120-04
	β-Estradiol	Sigma Aldrich	Cat# E8875
	Dexamethasone	Sigma Aldrich	Cat# D4902
	cOmplete™, Mini Protease Inhibitor Cocktail	Sigma Aldrich	Cat# 04693124001
	StemRegenin 1	STEMCELL Technologies	Cat# 72344
	UM171	STEMCELL Technologies	Cat# 72914
	RetroNectin® GMP grade	Takara Bio	Cat# T202
	Polybrene	Sigma Aldrich	Cat# TR-1003-G
	Comercially available kits
	GeneJET Gel Extraction Kit	Thermo Fisher Scientific	Cat# K0691
	EasySep Mouse Streptavidin RapidSpheres Isolation Kit	Stemcell Technologies	Cat# 19860
	QIAamp DNA Blood Mini Kit	Qiagen	Cat# 51104
	Quick RNA Microprep Kit	Zymo Research	Cat# R1050
	EasySep Human CD34 Positive Selection Kit	Stemcell Technologies	Cat# 17856
	NEBNext® High-Fidelity 2X PCR Master Mix	New England Biolabs	Cat# M0541L
	Amersham™ ECL Prime Western Blotting Detection Reagent	Thermo Fisher Scientific	Cat# 12316992
	Human Methylcellulose Complete Media	RnD Systems	Cat# HSC003
	Mouse Methylcellulose Complete Media	RnD Systems	Cat# HSC007
	Mouse Methylcellulose Base Media	RnD Systems	Cat# HSC006
	FITC Annexin V Apoptosis Detection Kit II	BD Biosciences	Cat# 556570
	APC BrdU Flow Kit	BD Biosciences	Cat# 552598
	Deposited data
	Raw sequencing data (DNA-Seq; shRNA-positive selection screening)	European Genome-phenome Archive (EGA): https://www.ebi.ac.uk/ega	study accession number: PRJEB43922
	Raw sequencing data (RNA-Seq; Gata1s-FLCs overexpressing miR-125b)	Gene Expression Omnibus: https://www.ncbi.nlm.nih.gov/geo/	study accession number: GSE169739
	Raw sequencing data (RNA-Seq; modulation of Arid3a on Gata1s-FLCs)	Gene Expression Omnibus: https://www.ncbi.nlm.nih.gov/geo/	study accession number: GSE169738
	Raw sequencing data (RNA-Seq;modulation of ARID3A on CMK)	Gene Expression Omnibus: https://www.ncbi.nlm.nih.gov/geo/	study accession number: GSE169740
	Raw data (Mass Spectrometry)	Proteomics Identification Database (PRIDE): https://www.ebi.ac.uk/pride/	study accession number: PXD025027
	Recombinant DNA
	psPAX2	N/A	Addgene Plasmid #12260; RRID:Addgene_12260
	pMD2.G	N/A	Addgene Plasmid #12259; RRID:Addgene_12259
	SGL40C.EFS.E2Crimson	Labuhn et al., 2018	Addgene Plasmid #100894; RRID:Addgene_100894
	SIN40C.EFS.GFP	This paper	Addgene Plasmid #169276
	SIN40C.SFFV.GFP.miR30n	This paper	Addgene Plasmid #169278
	SIN40C.SFFV.mTagBFP.miR30n	This paper	Addgene Plasmid #169281
	SIN40C.SFFV.dTomato.miR30n	This paper	Addgene Plasmid #169277
	SIN40C.SFFV.MCS.IRES.GFP	This paper	Addgene Plasmid #169280
	SIN40C.SFFV.MCS.IRES.dTomato	This paper	Addgene Plasmid #169279
	SIN40C.TRE.MCS.IRES.dTomato.PGK.sfGFP.P2A.Tet3G	This paper	Addgene Plasmid #169283
	SIN40C.TRE.dTomato.miR30n.PGK.sfGFP.P2A.Tet3G	This paper	Addgene Plasmid #169282
	SIN40C.SFFV.ARID3A.IRES.GFP	This paper	Addgene Plasmid #169300
	SIN40C.SFFV.mArid3a.IRES.GFP	This paper	Addgene Plasmid #169309
	SIN40C.SFFV.Luciferase.IRES.GFP	This paper	Addgene Plasmid #169308
	SIN40C.SFFV.Luciferase.IRES.dTomato	This paper	Addgene Plasmid #169307
	SIN40C.SFFV.VP64-Arid3a.IRES.GFP	This paper	Addgene Plasmid #169313
	SIN40C.SFFV.KRAB-Arid3a.IRES.GFP	This paper	Addgene Plasmid #169306
	SIN40C.TRE.ARID3a.IRES.dTomato.PGK.sfGFP.P2A.Tet3G	This paper	Addgene Plasmid #169314
	SIN40C.TRE.Luciferase.IRES.dTomato.PGK.sfGFP.P2A.Tet3G	This paper	Addgene Plasmid #169317
	SIN40C.TRE.mArid3a.IRES.dTomato.PGK.sfGFP.P2A.Tet3G	This paper	Addgene Plasmid #169318
	SIN40C.SFFV.mTagBFP2.miR125b-2	This paper	Addgene Plasmid #169311
	SIN40C.SFFV.mTagBFP2.let-7c	This paper	Addgene Plasmid #169310
	SIN40C.SFFV.mTagBFP2.miR-ctrl.	This paper	Addgene Plasmid #169312
	SIN40C.SFFV.dTomato.let-7c	This paper	Addgene Plasmid #169301
	SIN40C.SFFV.dTomato.miR125b-2.	This paper	Addgene Plasmid #169302
	SIN40C.SFFV.dTomato.miR-ctrl.	This paper	Addgene Plasmid #169303
	SIN40C.SFFV.GFP.miR-99a	This paper	Addgene Plasmid #169304
	SIN40C.SFFV.GFP.miR-ctrl	This paper	Addgene Plasmid #169305
	SIN40C.TRE.dTomato.miR-125b.PGK.sfGFP.P2A.Tet3G	This paper	Addgene Plasmid #169315
	SIN40C.TRE.dTomato.miR-ctrl.PGK.sfGFP.P2A.Tet3G	This paper	Addgene Plasmid #169316
	SIN40C.EFS.eGFP.mArid3a-3'UTR-WT	This paper	Addgene Plasmid #169297
	SIN40C.EFS.eGFP.mArid3a-3'UTR-Mut	This paper	Addgene Plasmid #169298
	SIN40C.EFS.eGFP.ARID3A-3'UTR-WT	This paper	Addgene Plasmid #169297
	SIN40C.EFS.eGFP.ARID3A-3'UTR-Mut	This paper	Addgene Plasmid #169296
	Software
	Graphpad Prism version 8	Graphpad Software	https://www.graphpad.com/scientific-software/prism/ RRID:SCR_002798
	R software 3.6.1	R software	https://www.r-project.org/about.html; RRID:SCR_001905
	Kaluza 1.5	Beckman Coulter	https://www.beckman.de/flow-cytometry/software/kaluza
			RRID:SCR_016182
	Snapgene 5.2	Insightful Science	https://www.snapgene.com/
			RRID:SCR_015052
	SequestHT	Eng et al., 1994	http://fields.scripps.edu/yates/wp/?page_id=17
	GSEA version 3.0	Subramanian et al., 2005	https://software.broadinstitute.org/gsea/index.jsp; RRID:SCR_003199
	Proteome Discoverer 2.4	Thermo Fisher Scientific	Cat#OPTON-30945; RRID:SCR_014477
	Integrative Genomics Viewer	Robinson et al., 2011	https://software.broadinstitute.org/software/igv/ RRID:SCR_011793
	miR-N	Adams et al., 2017	https://felixfadams.shinyapps.io/miRN/
	CytExpert Software	Beckman Coulter	https://www.beckman.com/flow-cytometry/instruments/cytoflex/software; RRID:SCR_017217
	Targetscan	Agarwal et al., 2015	http://targetscan.org/; RRID:SCR_010845
	MAGeCK	Li et al., 2014	https://sourceforge.net/p/mageck/wiki/Home/
	BZ-II Viewer	Keyence	https://www.keyence.com/
	BZ-II Analyzer	Keyence	https://www.keyence.com/
