## Supplemental Table 7 for "The megakaryocytic transcription factor ARID3A suppresses leukemia pathogenesis"

### Sheet: Gata1s-FLCs vs WT FLCs
Table S5: GSEA results of global gene expression profiling after modulation of Arid3a in Gata1s-FLCs (related to Figure 5)
Gata1s-FLCs vs WT FLCs
		Hallmarks (Liberzon et al., 2015)
	#	NAME	NES	NOM p-val	FDR q-val
	1	HALLMARK_MYC_TARGETS_V1	1.8479	0	0
	2	HALLMARK_E2F_TARGETS	1.81097	0	0
	3	HALLMARK_OXIDATIVE_PHOSPHORYLATION	1.70232	0	0
	4	HALLMARK_G2M_CHECKPOINT	1.69843	0	0
	5	HALLMARK_MYC_TARGETS_V2	1.68622	0	0
	6	HALLMARK_DNA_REPAIR	1.57649	0	0.000484904
	7	HALLMARK_MTORC1_SIGNALING	1.52388	0	0.0024549
	8	HALLMARK_FATTY_ACID_METABOLISM	1.51545	0	0.00277131
	9	HALLMARK_PEROXISOME	1.43277	0.00116279	0.0172686
	10	HALLMARK_PI3K_AKT_MTOR_SIGNALING	1.39926	0.0113636	0.0266755
	11	HALLMARK_HEME_METABOLISM	1.37067	0.00328587	0.0371479
	12	HALLMARK_INFLAMMATORY_RESPONSE	-1.95982	0	0
	13	HALLMARK_ANGIOGENESIS	-1.75753	0	0.0040755
	14	HALLMARK_INTERFERON_ALPHA_RESPONSE	-1.64692	0	0.0142285
	15	HALLMARK_KRAS_SIGNALING_UP	-1.57412	0	0.0170601
	16	HALLMARK_INTERFERON_GAMMA_RESPONSE	-1.52082	0	0.020625
	17	HALLMARK_EPITHELIAL_MESENCHYMAL_TRANSITION	-1.50926	0	0.021375
	18	HALLMARK_ALLOGRAFT_REJECTION	-1.44383	0	0.0307625
	19	HALLMARK_TNFA_SIGNALING_VIA_NFKB	-1.43562	0	0.0272389
	20	HALLMARK_IL6_JAK_STAT3_SIGNALING	-1.42062	0.013986	0.0279328
	21	HALLMARK_COMPLEMENT	-1.29919	0	0.0631462
	22	HALLMARK_COAGULATION	-1.26249	0.00884956	0.079165
	23	HALLMARK_APICAL_JUNCTION	-1.12349	0.0307692	0.20199
	#	Differentiation (Schwarzer et al. 2017)	NES	NOM p-val	FDR q-val
	1	ES_MYC_MODULE	1.73744	0	0
	2	WONG_EMBRYONIC_STEM_CELL_CORE	1.70386	0	0
	3	KAMMINGA_EZH2_TARGETS	1.54204	0.0026455	0.00962956
	4	REGEV_G2-M_CORE SET	1.46253	0.0155039	0.0420125
	5	REGEV_G1-S_CORE SET	1.44841	0.0142672	0.0416852
	6	IWAMA_EZH2-KO IN HSC_FL_UP	1.2676	0.0240084	0.430821
	7	LU_EZH2_TARGETS_UP	1.2501	0.037234	0.444784
	8	LAURENTI_MEP	1.23784	0.0473684	0.440745
	9	YAGI_AML_WITH_INV_16_TRANSLOCATION	1.23135	0.0173647	0.37548
	10	GEORGOPOLOUS_ERYTHROID DIFFERENTIATION	1.21833	0.12015	0.389719
	11	LAURENTI_CMP	1.21251	0.0545645	0.378792
	12	KLUSMANN_NCODE_MEGAKARYOCYTIC	1.07	0.278	0.665
	13	ROSSI_GRANULOCYTES	-2.52276	0	0
	14	GEORGOPOLOUS_GMP VS ALL OTHER +CD33	-2.16375	0	0
	15	KLUSMANN_ARRAYSTAR_MONO	-2.14061	0	0
	16	GEORGOPOLOUS_EARLY LYMPHOMYELOID DIFFERENTIATION	-2.12055	0	0
	17	GEORGOPOLOUS_MYELOID DIFFERENTIATION	-2.11621	0	0
	18	EBERT_HUMAN_MYELOID	-2.10161	0	0
	19	EZH2-KO IN ETP_IN_VIVO_UP	-2.06857	0	0
	20	KLUSMANN_ARRAYSTAR_MYELOID	-2.0679	0	0
	21	KERENYI_LSD1-KO IN MYELOID CELLS_DOWN	-2.03467	0	0
	22	GEORGOPOLOUS_LATE LYMPHOMYLEOID DIFFERENTIATION	-1.93596	0	0.000641667
	23	JAATINEN_HEMATOPOIETIC_STEM_CELL_DN	-1.85433	0	0.000995098
	24	EZH2-KO IN ETP_UP	-1.84693	0	0.000912173
	25	EBERT_HUMAN_MONO	-1.82905	0.0045045	0.0012122
	26	VALK_AML_WITH_CEBPA	-1.81157	0	0.00180794
	27	KLUSMANN_ARRAYSTAR_GRANULOCYTES	-1.79756	0	0.00168741
	28	KUSTIKOVA TOP250_UP_EVI1	-1.77092	0	0.00215009
	29	KERENYI_LSD1-KO IN MYELOID CELLS_UP	-1.74641	0	0.00225009
	30	GEORGOPOLOUS_B-CELL PROGENITORS	-1.70508	0	0.00392848
	31	ROSS_AML_WITH_CBFB_MYH11_FUSION	-1.69557	0	0.00440279
	32	KLUSMANN_ARRAYSTAR_ERYTHROID	-1.69	0	0.018
	33	KLUSMANN_NCODE_GRANULOCYTES	-1.68409	0	0.00398348
	34	FISCHER_SAA_RC_UP	-1.67959	0	0.00460159
	35	FISCHER_UP IN SAA	-1.65979	0	0.00572895
	36	GOODELL_MYELOID	-1.65017	0	0.00614719
	37	KLUSMANN_NCODE_MONO	-1.63474	0	0.00763085
	38	EBERT_HUMAN_GC_STRICT	-1.60035	0.0108303	0.0108215
	39	GOODELL_MONO	-1.56061	0	0.0187221
	40	KLUSMANN_ARRAYSTAR_BCELLS	-1.55557	0	0.0187028
	41	LAURENTI_GMP	-1.55128	0	0.0186713
	42	IWAMA_EZH2-KO IN HSC_BM_UP	-1.51446	0	0.0257152
	43	GOODELL_HSC (1.TEIL)	-1.47175	0	0.035173
	44	ORKIN_EED-KO_UP	-1.43466	0	0.0434611
	45	EBERT_HUMAN_BCELLS	-1.4221	0.00714286	0.0457832
	46	KUSTIKOVA TOP400_UP_EVI1	-1.40216	0	0.0502956
	47	KUSTIKOVA TOP200_DOWN_EVI1	-1.38917	0	0.0529942
	48	GOODELL_BCELL	-1.38591	0.0229358	0.053006
	49	VALK_AML_WITH_EVI1	-1.36971	0.0745342	0.0582429
	50	SUZ12_DOWN	-1.36855	0	0.0575878
	51	EBERT_HUMAN_NK	-1.36285	0.0177515	0.0586954
	52	EBERT_HUMAN HSC	-1.34475	0.00699301	0.065509
	53	LAURENTI_HSC1 AND HSC2	-1.3134	0	0.0807519
	54	KONDO_EZH2_TARGETS	-1.29579	0	0.0943831
	55	KLUSMANN_NCODE_NKC	-1.29379	0.0533981	0.0933816
	56	ES_PRC2_MODULE	-1.28916	0	0.0937549
	57	ROSSI_T-CELLS	-1.28274	0.0277778	0.0957595
	58	KLUSMANN_NCODE_CD34	-1.25403	0	0.114585
	59	KLUSMANN_ARRAYSTAR_HSPC_CB VS ALL_TOP200	-1.25391	0	0.112383
	60	EZH2-KO_IN ETP_H3K27ME3_DOWN	-1.23169	0	0.130253
		ML-DS (Schwarzer et al. 2017)
	#	NAME	NES	NOM p-val	FDR q-val
	1	ML-DS TOP400 UP.GRP	1.64718	0	0
	2	ML-DS TOP300_UP GENE.GRP	1.6336	0	0
	3	ML-DS TOP500 UP.GRP	1.62306	0	0
	4	ML-DS TOP600 UP.GRP	1.61357	0	0
	5	ML-DS TOP250 UP.GRP	1.6036	0	0
	6	ML-DS TOP100_UP GENE.GRP	1.55109	0	7.69231e-05
	7	ML-DS TOP100_DOWN GENE.GRP	-1.43015	0.0165746	0.0479452
	8	ML-DS TOP500 DOWN.GRP	-1.38323	0	0.0439498
	9	ML-DS TOP750 DOWN.GRP	-1.38189	0	0.0292998
	10	ML-DS TOP400 DOWN.GRP	-1.34495	0	0.0229737
	11	ML-DS TOP600 DOWN.GRP	-1.30954	0	0.0311644
	12	ML-DS TOP250 DOWN.GRP	-1.30007	0.0412371	0.0309646
	13	ML-DS TOP300_DOWN GENE.GRP	-1.27715	0.0131579	0.0390982

### Sheet: Gata1s+shArid3avsGata1s+sh-ctrl
Table S5: GSEA results of global gene expression profiling after modulation of Arid3a in Gata1s-FLCs (related to Figure 5)
Gata1s-FLCs+shArid3a vs Gata1s+sh-ctrl
		Hallmarks (Liberzon et al., 2015)
	#	Gene set	NES	NOM p	FDR q
	1	HALLMARK_MYC_TARGETS_V1	2.39753	0	0
	2	HALLMARK_OXIDATIVE_PHOSPHORYLATION	2.31401	0	0
	3	HALLMARK_MYC_TARGETS_V2	1.96663	0	0
	4	HALLMARK_E2F_TARGETS	1.89371	0	0.000668003
	5	HALLMARK_DNA_REPAIR	1.54732	0	0.0154671
	6	HALLMARK_MTORC1_SIGNALING	1.49381	0	0.0173522
	7	HALLMARK_ADIPOGENESIS	1.40685	0	0.0286988
	8	HALLMARK_FATTY_ACID_METABOLISM	1.33292	0	0.043411
	9	HALLMARK_G2M_CHECKPOINT	1.28346	0	0.0587147
	10	HALLMARK_UNFOLDED_PROTEIN_RESPONSE	1.21271	0.0162602	0.107232
	11	HALLMARK_UV_RESPONSE_DN	-1.62843	0	0.000772727
	12	HALLMARK_IL6_JAK_STAT3_SIGNALING	-1.45885	0.0011655	0.0502476
	13	HALLMARK_KRAS_SIGNALING_DN	-1.40914	0.00107643	0.0731431
	14	HALLMARK_TNFA_SIGNALING_VIA_NFKB	-1.40292	0.0010917	0.061823
	15	HALLMARK_TGF_BETA_SIGNALING	-1.38283	0.0278129	0.0701155
	16	HALLMARK_ANGIOGENESIS	-1.38281	0.0501981	0.0584296
	17	HALLMARK_ESTROGEN_RESPONSE_EARLY	-1.36105	0.00108342	0.0671765
	18	HALLMARK_INTERFERON_ALPHA_RESPONSE	-1.31367	0.027618	0.112955
	19	HALLMARK_INTERFERON_GAMMA_RESPONSE	-1.30772	0.0182599	0.109951
	20	HALLMARK_MITOTIC_SPINDLE	-1.302	0.0216685	0.10709
	21	HALLMARK_MYOGENESIS	-1.29713	0.0140693	0.103769
	22	HALLMARK_EPITHELIAL_MESENCHYMAL_TRANSITION	-1.29472	0.0131579	0.097513
	23	HALLMARK_P53_PATHWAY	-1.25949	0.0269687	0.137302
		Differentiation (Schwarzer et al. 2017)
	#	Gene set	NES	NOM p	FDR q
	1	WONG_EMBRYONIC_STEM_CELL_CORE	2.23494	0	0
	2	BHATTACHARYA_EMBRYONIC_STEM_CELL	1.74921	0	0.00683906
	3	REGEV_G1-S_CORE SET	1.69365	0	0.00947126
	4	ES_MYC_MODULE	1.62607	0	0.01506
	5	KAMMINGA_EZH2_TARGETS	1.59084	0.00772201	0.0168535
	6	KLUSMANN_ARRAYSTAR_ERYTHROID	1.55228	0	0.020005
	7	REGEV_G2-M_CORE SET	1.50642	0.00440529	0.0251298
	8	LU_EZH2_TARGETS_UP	1.20193	0.0188679	0.207254
	9	LAURENTI_CMP	1.19904	0	0.188171
	10	LAURENTI_ETP	1.1662	0	0.214818
	11	EZH2-KO IN ETP_UP	1.13443	0.0188679	0.244401
	12	GOODELL_DNMT3 TARGETS	-1.68249	0	0.00307143
	13	KLUSMANN_NCODE_MEGAKARYOCYTIC	-1.56369	0	0.0307373
	14	KLUSMANN_NCODE_GRANULOCYTES	-1.55263	0	0.0264882
	15	EBERT_HUMAN_NK	-1.49419	0.00120337	0.0600124
	16	EZH2-KO_IN ETP_H3K27ME3_DOWN	-1.48824	0	0.0542293
	17	KUSTIKOVA TOP250_UP_EVI1	-1.45682	0	0.0770776
	18	GEORGOPOLOUS_EARLY LYMPHOMYELOID DIFFERENTIATION	-1.44835	0.00113766	0.0764961
	19	LAURENTI_HSC_TO_MLP_PROGRAM	-1.41977	0.00105932	0.102382
	20	VALK_AML_WITH_FLT3_ITD	-1.40799	0.0192572	0.109149
	21	KLUSMANN_ARRAYSTAR_NK	-1.40767	0.0141844	0.0988188
	22	EPPERT_LSC-R_EXTENDED	-1.40446	0.0146163	0.0938382
	23	SUZ12_DOWN	-1.3879	0	0.106948
	24	GEORGOPOLOUS_LATE LYMPHOMYLEOID DIFFERENTIATION	-1.38403	0.033462	0.104112
	25	KONDO_EZH2_TARGETS	-1.38163	0.00107875	0.099785
	26	GOODELL_HSC (1.TEIL)	-1.38033	0.00564972	0.0952195
	27	IWAMA_EZH2-KO IN HSC_BM_UP	-1.3673	0.00660793	0.106422
	28	LAURENTI_HSC1 AND HSC2	-1.34893	0.0143014	0.127604
	29	LAURENTI_HSC1 VS HSC2	-1.34025	0.0187354	0.135286
	30	ROSSI_LT-HSC_TOP223	-1.33969	0.00769231	0.129175
	31	KUSTIKOVA TOP400_UP_EVI1	-1.33927	0.00103627	0.123115
	32	ROSSI_GRANULOCYTES	-1.33663	0.020362	0.121621
	33	EBERT_HUMAN HSC	-1.33032	0.017341	0.124952
	34	KLUSMANN_NCODE_NKC	-1.32537	0.0350438	0.126588
	35	FISCHER_DOWN IN RC	-1.3165	0.0376028	0.135424
	36	EPPERT_LSC-R	-1.3143	0.0941011	0.133015
	37	KLUSMANN_ARRAYSTAR_MEGA	-1.30043	0.0250545	0.149811
	38	IWAMA_EZH2-KO IN HSC_FL_UP	-1.29208	0.0126716	0.160025
	39	ORKIN_EED-KO_UP	-1.2801	0.0528129	0.175545
		ML-DS (Schwarzer et al. 2017)
	#	Gene set	NES	NOM p	FDR q
	1	ML-DS TOP400 UP.GRP	1.76593	0	0
	2	ML-DS TOP500 UP.GRP	1.76241	0	0
	3	ML-DS TOP600 UP.GRP	1.75655	0	0
	4	ML-DS TOP250 UP.GRP	1.73772	0	0
	5	ML-DS TOP300_UP GENE.GRP	1.72209	0	0
	6	ML-DS TOP100_UP GENE.GRP	1.72173	0	0
	7	ML-DS TOP300_DOWN GENE.GRP	-1.4597	0.00109051	0.0049359
	8	ML-DS TOP400 DOWN.GRP	-1.40002	0	0.0096454
	9	ML-DS TOP500 DOWN.GRP	-1.38012	0.0010352	0.00852972
	10	ML-DS TOP250 DOWN.GRP	-1.37486	0.00997783	0.00694697
	11	ML-DS TOP600 DOWN.GRP	-1.32487	0.0010352	0.0137698
	12	ML-DS TOP750 DOWN.GRP	-1.30392	0	0.0165169

### Sheet: Gata1s+Arid3a vs Gata1s+Luc
Table S5: GSEA results of global gene expression profiling after modulation of Arid3a in Gata1s-FLCs (related to Figure 5)
Gata1s-FLCs+Arid3a vs Gata1s+LUC
		Hallmarks (Liberzon et al., 2015)
	#	Gene set	NES	NOM p	FDR q
	1	HALLMARK_MITOTIC_SPINDLE	1.5518	0	0.0247468
	2	HALLMARK_UV_RESPONSE_DN	1.48247	0	0.0501495
	3	HALLMARK_TGF_BETA_SIGNALING	1.47266	0.00806452	0.0373041
	4	HALLMARK_PROTEIN_SECRETION	1.41336	0.0159705	0.0752245
	5	HALLMARK_MYC_TARGETS_V1	-2.01677	0	0
	6	HALLMARK_OXIDATIVE_PHOSPHORYLATION	-1.96537	0	0
	7	HALLMARK_DNA_REPAIR	-1.59164	0	0.00804524
	8	HALLMARK_E2F_TARGETS	-1.3154	0.00952381	0.103905
		Differentiation (Schwarzer et al. 2017)
	#	Gene set	NES	NOM p	FDR q
	1	IWAMA_EZH2-KO IN HSC_FL_UP	1.55654	0	0.0614095
	2	GOODELL_DNMT3 TARGETS	1.50051	0	0.106226
	3	LU_EZH2_TARGETS_DN	1.49059	0	0.0872224
	4	KLUSMANN_NCODE_MEGAKARYOCYTIC	1.41806	0.00110988	0.203605
	5	JAATINEN_HEMATOPOIETIC_STEM_CELL_UP	1.35511	0.00107875	0.389178
	6	EBERT_HUMAN_BCELLS	1.34912	0.0308642	0.351251
	7	EPPERT_HSC-R	1.31788	0.0327044	0.440492
	8	LAURENTI_HSC_TO_MLP_PROGRAM	1.30864	0.0121012	0.428821
	9	KLUSMANN_NCODE_BCELLS	1.29949	0.0561798	0.423776
	10	GOODELL_HSC (1.TEIL)	1.29942	0.024619	0.381594
	11	ROSSI_LT-HSC_TOP223	1.29435	0.021102	0.367959
	12	KLUSMANN_ARRAYSTAR_HSC_CB VS ALL AND HPC_TOP200	1.28804	0.0417149	0.361376
	13	KLUSMANN_NCODE_MONO	1.27185	0.0417163	0.392663
	14	LAURENTI_HSC1 AND HSC2	1.26767	0.0507075	0.381148
	15	EZH2-KO IN ETP_IN_VIVO_UP	-1.70207	0	0.0224621
	16	ROSSI_GRANULOCYTES	-1.61389	0	0.0448139
	17	WONG_EMBRYONIC_STEM_CELL_CORE	-1.5387	0	0.0690273
	18	LU_EZH2_TARGETS_UP	-1.39512	0	0.183094
	19	REGEV_G1-S_CORE SET	-1.26777	0.0839695	0.391446
	20	ES_MYC_MODULE	-1.22279	0.0344828	0.446688
	21	LAURENTI_CMP	-0.976475	0.545455	0.759639
	#	ML-DS (Schwarzer et al. 2017)
	1	Gene set	NES	NOM p	FDR q
	2	ML-DS TOP300_DOWN GENE.GRP	1.30568	0.0171038	0.116621
	3	ML-DS TOP250 DOWN.GRP	1.29007	0.0278422	0.0734604
	4	ML-DS TOP400 DOWN.GRP	1.24415	0.0292463	0.094419
	5	ML-DS TOP500 DOWN.GRP	1.23696	0.0336226	0.0777641
	6	ML-DS TOP600 DOWN.GRP	1.21739	0.0329437	0.0811722
	7	ML-DS TOP750 DOWN.GRP	1.21372	0.0238095	0.0713099
	8	ML-DS TOP600 UP.GRP	-1.48673	0	0.0118252
	9	ML-DS TOP300_UP GENE.GRP	-1.4459	0	0.00880463
	10	ML-DS TOP250 UP.GRP	-1.42026	0.00892857	0.00981148
	11	ML-DS TOP400 UP.GRP	-1.4018	0	0.0113753
	12	ML-DS TOP500 UP.GRP	-1.39542	0	0.00910026
